# Accurate flux predictions using tissue-specific gene expression in plant metabolic modeling

**DOI:** 10.1101/2022.09.05.506655

**Authors:** Joshua A.M. Kaste, Yair Shachar-Hill

## Abstract

**Motivation:** The accurate prediction of complex phenotypes such as metabolic fluxes in living systems is a grand challenge for systems biology and central to efficiently identifying biotechnological interventions that can address pressing industrial needs. The application of gene expression data to improve the accuracy of metabolic flux predictions using mechanistic modeling methods such as Flux Balance Analysis (FBA) has not been previously demonstrated in multi-tissue systems, despite their biotechnological importance. We hypothesized that a method for generating metabolic flux predictions informed by relative expression levels between tissues would improve prediction accuracy.

**Results:** Relative gene expression levels derived from multiple transcriptomic and proteomic datasets were integrated into Flux Balance Analysis predictions of a multi-tissue, diel model of Arabidopsis thaliana’s central metabolism. This integration dramatically improved the agreement of flux predictions with experimentally based flux maps from 13C Metabolic Flux Analysis (MFA) compared with a standard parsimonious FBA approach. Disagreement between FBA predictions and MFA flux maps, as measured by weighted averaged percent error values, dropped from between 169-180% and 94-103% in high light and low light conditions, respectively, to between 10-12% and 9-11%, depending on the gene expression dataset used. The incorporation of gene expression data into the modeling process also substantially altered the predicted carbon and energy economy of the plant.

**Availability:** Code is available from https://github.com/Gibberella/ArabidopsisGeneExpressionWeights
