## Supplemental Dataset 1 for "Accurate flux predictions using tissue-specific gene expression in plant metabolic modeling"

### Sheet: Sheet1
Description
Mapping between reaction descriptions in the reference MFA study and the reaction names in the FBA model used in the present study.
Name in Ma et al.	Reaction/Forward Reaction Name in FBA Model	Reverse reaction name in FBA model
RUBP.p + CO2 -> 3PGA.p + 3PGA.p	RBC_h_lf
TP.p + E4P.p -> SBP	SBPA_h_lf
SBP -> S7P.p	SBPase_h_lf
TP.p + EC2 <=> X5P.p	STK_h_lf_f	STK_h_lf_b
	FTK_h_lf_f	FTK_h_lf_b
3PGA.p -> TP.p	GAPDH1_h_lf
S7P.p <=> R5P.p + EC2	STK_h_lf_f	STK_h_lf_b
F6P.p <=> E4P.p + EC2	FTK_h_lf_f	FTK_h_lf_b
X5P.p <=> RU5P.p	Ru5PE_h_lf_f	Ru5PE_h_lf_b
R5P.p <=> RU5P.p	R5PI_h_lf_f	R5PI_h_lf_b
RU5P.p -> RUBP.p	Ru5PK_h_lf
RUBP.p -> 3PGA.p + 2PG.p	RBO_h_lf
2PG.p -> GLY.p	PGP_h_lf
GLY.p + GLY.p -> SER.p + CO2	GlyDH_m_lf
SER.p -> GA.p	SGAT_p_lf
GA.p <=> 3PGA.p	GCEAK_h_lf
TP.p + TP.p <=> FBP.p	FBPA_h_lf_f
FBP.p <=> F6P.p	FBPase_h_lf
F6P.p <=> G6P.p	PGI_h_lf_f	PGI_h_lf_b
G6P.p <=> G1P.p	PGM_h_lf_f	PGM_h_lf_b
G1P.p -> ADPG	AGPase_h_lf
TP.c + TP.c <=> FBP.c	FBPA_c_lf_f	FBPA_c_lf_b
FBP.c <=> F6P.c	FBPase_c_lf
F6P.c <=> G6P.c	PGI_c_lf_f	PGI_c_lf_b
G6P.c <=> G1P.c	PGM_c_lf_f	PGM_c_lf_b
G1P.c <=> UDPG	UGPase_c_lf_f	UGPase_c_lf_b
F6P.c + UDPG -> S6P	S6PS_c_lf
3PGA.c <=> PEP.c	Enol_c_lf_b	Enol_c_lf_f
PEP.c -> PYR.c	PyrK_c_lf
PYR.c + dummy -> ACA + CO2	PyrDH1_m_lf
OAA + ACA -> CIT	CitS_m_lf
CIT <=> ICI	cACNDHA_m_lf
ICI + dummy -> AKG + CO2	iCitDHNAD_m_lf
	iCitDHNAD_c_lf
	iCitDHNADP_c_lf
	iCitDHNADP_h_lf
	iCitDHNADP_m_lf
MAL <=> OAA	MalDH1_m_lf_f	MalDH1_m_lf_b
PEP.c + CO2 -> OAA + dummy	PEPC2_c_lf_b	PEPC2_c_lf_f
PYR.c -> ALA.c	AlaTA_m_lf_f	AlaTA_m_lf_b
OAA -> ASP	AspAT_c_lf_f	AspAT_c_lf_b
	AspAT_m_lf_f	AspAT_m_lf_b
	AspAT_h_lf_f	AspAT_h_lf_b
	AspAT_p_lf_f	AspAT_p_lf_b
AKG -> GLU	GluSNADP_h_lf_f	GluSNADP_h_lf_b
	GluDH3NADP_c_lf_b	GluDH3NADP_c_lf_f
	GluSNAD_h_lf
	GluSFd_h_lf
	GluDH1NAD_m_lf
	GluDH1NADP_m_lf_f	GluDH1NADP_m_lf_b
GLU <=> PRO	GluSeADH_c_lf
	GluSeADH_h_lf
	GluSeADH_m_lf
GLU <=> GLN	GlnS_c_lf
	GlnS_h_lf
	GlnS_m_lf
ASP <=> THR	ThrS_h_lf
ASP <=> ASN	AsnS_c_lf
3PGA.p <=> 3PGA.c	Tr_TPT1_lf_f	Tr_TPT1_lf_b
TP.p <=> TP.c	Tr_TPT2_lf_f	Tr_TPT2_lf_b
	Tr_TPT3_lf_f	Tr_TPT3_lf_b
CO2 Import	Im_CO2_lf_b	Im_CO2_lf_f
